# The Hunt for Cholesteryl Ester Hydrolases: Identification of Lipoprotein Lipase as a Cholesterylesterase

**DOI:** 10.64898/2026.07.02.736233

**Authors:** Aakash Chandramouli, Siddhesh S. Kamat

**Author notes:** To whom the correspondence should be made.

## Abstract

Cholesteryl esters (CEs) are central intermediates in cholesterol storage and transport, yet the enzymes responsible for their hydrolysis in mammals remain poorly defined. While lysosomal acid lipase is the only well-established acidic CE hydrolase, the molecular identity of physiologically relevant neutral CE hydrolases has remained unresolved. Here, we systematically profiled CE hydrolase activity across mouse tissues and blood using substrate-based LC-MS assays, tissue fractionation, and inhibitor screening. We observed robust CE hydrolase activity in multiple tissues and circulation, with activity predominantly enriched in membrane fractions and strongly sensitive to broad-spectrum metabolic serine hydrolase inhibitors. Pharmacological screening excluded previously proposed neutral CE hydrolases, including NCEH1 and LIPE, and identified tetrahydrolipstatin-sensitive lipoprotein lipase (LPL) as a candidate CE hydrolase. Competitive activity-based protein profiling analyses in RAW264.7 macrophages further supported selective enrichment and inhibition of LPL. Biochemical characterization demonstrated that recombinant wild-type LPL, but not the catalytic S159A variant, efficiently hydrolyzed CEs *in vitro*. Importantly, this activity required co-expression of the lipase maturation factor 1, indicating that LPL-mediated CE hydrolysis is dependent on proper enzymatic maturation. Together, these findings identify LPL as a previously unrecognized mammalian CE hydrolase and expand its functional role beyond triglyceride metabolism.
