## Supplementary Table 1 for "The Hunt for Cholesteryl Ester Hydrolases: Identification of Lipoprotein Lipase as a Cholesterylesterase"

### Sheet: RAW_THL
PRIDE FILE NAMES			RAW_THL_1	RAW_THL_3	RAW_THL_4	Average L:H
Short Name	Accession Number	Name	L:H 1	L:H 3	L:H 4
ABHD16A	gi|30519896	phosphatidylserine lipase ABHD16A [Mus musculus]	0.0897928	0.0669204	#	0.0783566
ABHD12	gi|568918798	lysophosphatidylserine lipase ABHD12 isoform X1 [Mus musculus]	0.149532	0.0672797	0.0669849	0.0945989
LPL	gi|126723006	lipoprotein lipase precursor [Mus musculus]	0.610198	0.198445	0.281917	0.36352
DAGLβ	gi|568938715	diacylglycerol lipase-beta isoform X4 [Mus musculus]	#	0.573053	0.576984	0.575019
PPT2	gi|9506985	lysosomal thioesterase PPT2 precursor [Mus musculus]	0.478355	0.763981	0.596167	0.612834
LONP1	gi|116089322	lon protease homolog, mitochondrial precursor [Mus musculus]	0.55653	#	0.807691	0.68211
LIPE	gi|87239972	hormone-sensitive lipase isoform 2 [Mus musculus]	0.686882	0.795652	#	0.741267
CTSA	gi|84042525	lysosomal protective protein isoform a preproprotein [Mus musculus]	0.862018	0.788588	0.696296	0.782301
ABHD11	gi|299473805	protein ABHD11 isoform 2 [Mus musculus]	0.827019	0.774594	0.784128	0.795247
LYPLA1	gi|6678760	acyl-protein thioesterase 1 isoform 1 [Mus musculus]	0.858726	0.880637	0.697163	0.812175
PAFAH1B2	gi|40254624	platelet-activating factor acetylhydrolase IB subunit alpha2 isoform d [Mus musculus]	0.82145	0.600864	1.03576	0.819358
PAFAH2	gi|755509178	platelet-activating factor acetylhydrolase 2, cytoplasmic isoform X1 [Mus musculus]	0.903247	0.829858	0.99683	0.909978
DPP2	gi|31981425	dipeptidyl peptidase 2 precursor [Mus musculus]	0.87884	1.24126	0.652829	0.92431
LYPLA2	gi|7242156	acyl-protein thioesterase 2 [Mus musculus]	1.34811	0.718763	0.717408	0.928095
PREP	gi|6755152	prolyl endopeptidase [Mus musculus]	0.837769	0.94798	1.01503	0.933592
SERHL	gi|13443008	serine hydrolase-like protein [Mus musculus]	0.73209	1.04709	1.05168	0.943621
PPME1	gi|30794138	protein phosphatase methylesterase 1 [Mus musculus]	1.11389	0.893561	0.893957	0.967137
HTRA2	gi|254281222	serine protease HTRA2, mitochondrial [Mus musculus]	0.343879	1.31294	1.25042	0.969078
ACOT2	gi|238624114	acyl-coenzyme A thioesterase 2, mitochondrial precursor [Mus musculus]	0.985931	1.03141	0.962024	0.993122
PAFAH1B3	gi|6679201	platelet-activating factor acetylhydrolase IB subunit alpha1 [Mus musculus]	0.85949	1.41215	0.711222	0.994289
ESD	gi|550544230	S-formylglutathione hydrolase isoform 1 [Mus musculus]	0.943648	1.20083	0.951755	1.03208
APEH	gi|214010153	acylamino-acid-releasing enzyme [Mus musculus]	1	1.07979	1.02897	1.03625
PNPLA6	gi|568953393	patatin-like phospholipase domain-containing protein 6 isoform X7 [Mus musculus]	1.06525	1.0066	1.06707	1.0463
FASN	gi|93102409	fatty acid synthase [Mus musculus]	1.02016	1.12669	1.00429	1.05038
NCEH1	gi|30520239	neutral cholesterol ester hydrolase 1 [Mus musculus]	0.724162	1.1613	1.29221	1.05922
ABHD10	gi|440918693	palmitoyl-protein thioesterase ABHD10, mitochondrial isoform 2 precursor [Mus musculus]	1.15228	0.998352	1.04739	1.06601
RBBP9	gi|86439977	putative hydrolase RBBP9 [Mus musculus]	1.01458	1.13839	1.05967	1.07088
DPP9	gi|569000043	dipeptidyl peptidase 9 isoform X1 [Mus musculus]	1.07462	1.04007	1.16078	1.09182
PNPLA7	gi|568913637	patatin-like phospholipase domain-containing protein 7 isoform X9 [Mus musculus]	1.01698	0.870031	1.3887	1.0919
ABHD6	gi|568985549	monoacylglycerol lipase ABHD6 isoform X1 [Mus musculus]	0.892673	1.11814	1.27654	1.09578
PLA2G15	gi|19527008	phospholipase A2 group XV isoform 1 precursor [Mus musculus]	0.816799	1.52402	0.957233	1.09935
SCPEP1	gi|253970508	retinoid-inducible serine carboxypeptidase precursor [Mus musculus]	1.40991	0.519172	1.39165	1.10691
LACTB	gi|13507666	serine beta-lactamase-like protein LACTB, mitochondrial precursor [Mus musculus]	0.813289	0.754678	1.77436	1.11411
DPP8	gi|568962229	dipeptidyl peptidase 8 isoform X2 [Mus musculus]	#	1.27698	1.00774	1.14236
PRCP	gi|33469015	lysosomal Pro-X carboxypeptidase precursor [Mus musculus]	1.28499	0.959246	1.19492	1.14638
PLAU	gi|6679377	urokinase-type plasminogen activator precursor [Mus musculus]	1.00558	#	1.33221	1.16889
PLA2G4A	gi|779176837	cytosolic phospholipase A2 isoform 2 [Mus musculus]	1.06308	1.37749	#	1.22028
LAH1	gi|568977934	isoamyl acetate-hydrolyzing esterase 1 homolog isoform X1 [Mus musculus]	1.444	1.02297	#	1.23349
PRSS1	gi|16716569	protease, serine, 1 precursor [Mus musculus]	0.95932	1.6382	#	1.29876
ABHD17B	gi|755563143	alpha/beta hydrolase domain-containing protein 17B isoform X1 [Mus musculus]	0.935503	1.29463	1.7559	1.32868
PREPL	gi|568999728	prolyl endopeptidase-like isoform X1 [Mus musculus]	0.262905	1.05958	13.8038	5.0421

### Sheet: N2A_THL
PRIDE FILE NAMES			N2A_THL_1	N2A_THL_3	N2A_THL_4	Average L:H
Short Name	Accession Number	Name	L:H 1	L:H 3	L:H 4
ABHD16A	gi|30519896	phosphatidylserine lipase ABHD16A [Mus musculus]	0.0336938	0.0123222	#	0.023008
ABHD12	gi|568918798	lysophosphatidylserine lipase ABHD12 isoform X1 [Mus musculus]	0.0500968	0.0612231	#	0.05566
DAGLβ	gi|568938715	diacylglycerol lipase-beta isoform X4 [Mus musculus]	0.188387	0.377087	#	0.282737
PGAP1	gi|254028203	GPI inositol-deacylase [Mus musculus]	0.436695	0.396171	#	0.416433
LONP1	gi|116089322	lon protease homolog, mitochondrial precursor [Mus musculus]	0.44808	#	1.05262	0.750348
FASN	gi|93102409	fatty acid synthase [Mus musculus]	0.898404	0.652226	0.79343	0.781353
SERHL	gi|13443008	serine hydrolase-like protein [Mus musculus]	0.590416	#	0.986722	0.788569
LYPLA1	gi|6678760	acyl-protein thioesterase 1 isoform 1 [Mus musculus]	0.913632	0.710017	#	0.811824
PAFAH1B2	gi|40254624	platelet-activating factor acetylhydrolase IB subunit alpha2 isoform d [Mus musculus]	0.914023	#	0.728903	0.821463
ABHD11	gi|299473805	protein ABHD11 isoform 2 [Mus musculus]	0.897059	0.753889	#	0.825474
PAFAH1B3	gi|6679201	platelet-activating factor acetylhydrolase IB subunit alpha1 [Mus musculus]	0.820607	0.771066	0.937694	0.843122
ABHD10	gi|440918693	palmitoyl-protein thioesterase ABHD10, mitochondrial isoform 2 precursor [Mus musculus]	#	0.694939	1.03378	0.86436
FAAH	gi|226443015	fatty-acid amide hydrolase 1 [Mus musculus]	1.03441	0.735255	#	0.884831
APEH	gi|568962944	acylamino-acid-releasing enzyme isoform X2 [Mus musculus]	#	0.74944	1.02434	0.886892
LYPLA2	gi|7242156	acyl-protein thioesterase 2 [Mus musculus]	1.19667	0.582085	#	0.889375
PREP	gi|6755152	prolyl endopeptidase [Mus musculus]	1.00952	0.733965	1.03146	0.924982
ESD	gi|550544230	S-formylglutathione hydrolase isoform 1 [Mus musculus]	0.930426	0.918369	0.926666	0.925154
PREPL	gi|568999728	prolyl endopeptidase-like isoform X1 [Mus musculus]	0.99203	0.573916	1.24105	0.935666
LPYPLA1	gi|227496223	lysophospholipase-like protein 1 [Mus musculus]	0.96117	0.876858	0.995317	0.944448
TPP2	gi|887218382	tripeptidyl-peptidase 2 isoform 2 [Mus musculus]	1.00529	#	0.899561	0.952423
DPP9	gi|569000043	dipeptidyl peptidase 9 isoform X1 [Mus musculus]	1.13173	0.976466	0.969608	1.02594
ABHD6	gi|568985549	monoacylglycerol lipase ABHD6 isoform X1 [Mus musculus]	0.880304	1.02852	1.17128	1.0267
ACOT2	gi|238624114	acyl-coenzyme A thioesterase 2, mitochondrial precursor [Mus musculus]	1.05494	1.00608	1.07322	1.04475
PARL	gi|54261813	presenilins-associated rhomboid-like protein, mitochondrial precursor [Mus musculus]	0.899901	#	1.28051	1.09021
PPME1	gi|30794138	protein phosphatase methylesterase 1 [Mus musculus]	0.846315	#	1.35427	1.10029
ACHE	gi|586597902	acetylcholinesterase precursor [Mus musculus]	1.21168	#	1.08441	1.14805
PRSS1	gi|16716569	protease, serine, 1 precursor [Mus musculus]	1.66572	1.29085	0.659636	1.2054
NCEH1	gi|30520239	neutral cholesterol ester hydrolase 1 [Mus musculus]	1.25204	1.13619	1.29688	1.22837
DPP2	gi|31981425	dipeptidyl peptidase 2 precursor [Mus musculus]	1.28105	0.880502	1.52693	1.22949
QRSL1	gi|124486688	glutamyl-tRNA(Gln) amidotransferase subunit A, mitochondrial [Mus musculus]	1.62968	1.07301	#	1.35135
HTRA2	gi|254281222	serine protease HTRA2, mitochondrial [Mus musculus]	1.06401	#	4.48921	2.77661

### Sheet: RAW_GSK
PRIDE FILE NAMES			RAW_GSK_1	RAW_GSK_3	RAW_GSK_4	Average L:H
Short Name	Accession Number	Name	L:H 1	L:H 3	L:H 4
LACTB	gi|13507666	serine beta-lactamase-like protein LACTB, mitochondrial precursor [Mus musculus]	0.661942	#	0.74893	0.705436
SERHL	gi|13443008	serine hydrolase-like protein [Mus musculus]	0.682675	#	0.776298	0.729487
PAFAH1B2	gi|40254624	platelet-activating factor acetylhydrolase IB subunit alpha2 isoform d [Mus musculus]	0.687659	#	0.834013	0.760836
LONP1	gi|116089322	lon protease homolog, mitochondrial precursor [Mus musculus]	0.596649	#	0.973369	0.785009
LPL	gi|126723006	lipoprotein lipase precursor [Mus musculus]	0.657787	0.872466	0.866581	0.798945
ACOT2	gi|238624114	acyl-coenzyme A thioesterase 2, mitochondrial precursor [Mus musculus]	0.793367	#	0.833539	0.813453
ABHD10	gi|269784760	palmitoyl-protein thioesterase ABHD10, mitochondrial isoform 1 precursor [Mus musculus]	0.649579	#	1.01167	0.830624
HTRA2	gi|254281222	serine protease HTRA2, mitochondrial [Mus musculus]	0.759589	#	0.931127	0.845358
NCEH1	gi|30520239	neutral cholesterol ester hydrolase 1 [Mus musculus]	0.802759	0.991085	0.794664	0.862836
PLA2G15	gi|19527008	phospholipase A2 group XV isoform 1 precursor [Mus musculus]	0.792181	#	0.949753	0.870967
DPP8	gi|568962229	dipeptidyl peptidase 8 isoform X2 [Mus musculus]	0.748162	0.997624	0.887539	0.877775
PPME1	gi|30794138	protein phosphatase methylesterase 1 [Mus musculus]	0.936412	0.715618	1.01866	0.89023
LYPLA2	gi|7242156	acyl-protein thioesterase 2 [Mus musculus]	0.838546	0.901855	0.93409	0.891497
PREPL	gi|568999728	prolyl endopeptidase-like isoform X1 [Mus musculus]	0.734959	#	1.057	0.895979
PRCP	gi|33469015	lysosomal Pro-X carboxypeptidase precursor [Mus musculus]	0.817683	0.860863	1.01379	0.897445
ABHD11	gi|299473805	protein ABHD11 isoform 2 [Mus musculus]	0.72051	#	1.0756	0.898053
PAFAH2	gi|755509178	platelet-activating factor acetylhydrolase 2, cytoplasmic isoform X1 [Mus musculus]	0.88949	#	0.909893	0.899691
ABHD12	gi|159110817	lysophosphatidylserine lipase ABHD12 isoform 1 [Mus musculus]	0.792866	1.09028	0.885344	0.922829
DPP2	gi|31981425	dipeptidyl peptidase 2 precursor [Mus musculus]	0.867573	#	0.982254	0.924913
PLA2G4A	gi|779176837	cytosolic phospholipase A2 isoform 2 [Mus musculus]	1.02483	0.778087	0.983497	0.928803
FASN	gi|93102409	fatty acid synthase [Mus musculus]	0.915159	0.990229	0.933241	0.94621
CTSA	gi|84042525	lysosomal protective protein isoform a preproprotein [Mus musculus]	0.834927	0.936125	1.07462	0.948558
PPT2	gi|9506985	lysosomal thioesterase PPT2 precursor [Mus musculus]	0.833064	#	1.1171	0.975081
DPP9	gi|569000043	dipeptidyl peptidase 9 isoform X1 [Mus musculus]	0.990842	0.978189	0.989862	0.986298
RBBP9	gi|86439977	putative hydrolase RBBP9 [Mus musculus]	1.05416	#	0.932895	0.993528
PNPLA7	gi|568913637	patatin-like phospholipase domain-containing protein 7 isoform X9 [Mus musculus]	0.972274	#	1.02132	0.996797
ESD	gi|550544230	S-formylglutathione hydrolase isoform 1 [Mus musculus]	1.03486	0.944882	1.01662	0.99879
PREP	gi|6755152	prolyl endopeptidase [Mus musculus]	0.969815	1.00342	1.06564	1.01296
LIPE	gi|87239972	hormone-sensitive lipase isoform 2 [Mus musculus]	#	1.00394	1.03811	1.02102
PLAU	gi|6679377	urokinase-type plasminogen activator precursor [Mus musculus]	0.871599	#	1.18014	1.02587
ABHD6	gi|568985549	monoacylglycerol lipase ABHD6 isoform X1 [Mus musculus]	1.14878	1	0.932854	1.02721
LYPLA1	gi|6678760	acyl-protein thioesterase 1 isoform 1 [Mus musculus]	0.800825	1.06214	1.26612	1.04303
TPP2	gi|887218382	tripeptidyl-peptidase 2 isoform 2 [Mus musculus]	1.04048	#	1.05193	1.04621
ABHD1	gi|15011864	protein ABHD1 [Mus musculus]	1.13025	#	0.96661	1.04843
PNPLA6	gi|568953393	patatin-like phospholipase domain-containing protein 6 isoform X7 [Mus musculus]	1.06717	#	1.04533	1.05625
SCPEP1	gi|253970508	retinoid-inducible serine carboxypeptidase precursor [Mus musculus]	1.07722	#	1.11104	1.09413
LAH1	gi|568977934	isoamyl acetate-hydrolyzing esterase 1 homolog isoform X1 [Mus musculus]	1.13812	#	1.14867	1.1434
APEH	gi|214010153	acylamino-acid-releasing enzyme [Mus musculus]	1.0075	1.29229	1.17479	1.15819
PAFAH1B3	gi|6679201	platelet-activating factor acetylhydrolase IB subunit alpha1 [Mus musculus]	1.22509	1.39253	1.16398	1.26054
